# *Salmonella* Genomic Markers for Risk to Food Safety

**DOI:** 10.64898/2026.03.27.714810

**Authors:** Emma V. Waters, Claire Hill, Beata Orzechowska, Ryan Cook, Frieda Jorgensen, Marie Anne Chattaway, Gemma C. Langridge

## Abstract

Foodborne non-typhoidal *Salmonella* remains a major public health concern, yet many isolates recovered through food surveillance are not associated with human illness. To investigate whether genomic factors influence infection risk, we analysed whole-genome sequencing data from over 900 food and environmental isolates collected through UK Health Security Agency surveillance. Hierarchical clustering and comparative genomics identified distinct lineages associated with clinical cases, which were further contextualised using the global EnteroBase database. By combining pangenome and genome-wide association analyses, we identified distinct lineages within several serovars that differed in their association with human cases.
