## Supplementary material for "*Salmonella* Genomic Markers for Risk to Food Safety": Table S2

### Sheet: Supp Table 2
Table S2 Prevalence of different Salmonella serovars in food, environmental and pet food samples referred to UKHSA’s GBRU from FWEMS laboratories in England (2015 - 2019).
Serovar	Total	%
Heidelberg	344	36.9892
Typhimurium	56	6.02151
Agona	46	4.94624
Enteritidis	46	4.94624
Braenderup	43	4.62366
Minnesota	40	4.30108
Typhimurium Monophasic	37	3.97849
Infantis	30	3.11828
Virchow	20	2.15054
Brunei	18	1.93548
Bareilly	16	1.72043
Mbandaka	15	1.6129
Weltevreden	14	1.50538
Newport	13	1.39785
Saintpaul	11	1.1828
Hvittingfoss	10	1.07527
Kedougou	10	1.07527
Dublin	6	0.645161
Kentucky	6	0.645161
Butantan	5	0.537634
Javiana	5	0.537634
London	5	0.537634
Muenchen	5	0.537634
Paratyphi B var. Java	5	0.537634
Rissen	5	0.537634
Senftenberg	5	0.537634
61:k:1,5	4	0.430108
Albany	4	0.430108
Indiana	4	0.430108
Panama	4	0.430108
Rubislaw	4	0.430108
Uzaramo	4	0.430108
Give	4	0.322581
61:k:1,5,7	3	0.322581
Augustenborg	3	0.322581
Cubana	3	0.322581
Fulica	3	0.322581
Idikan	3	0.322581
Poona	3	0.322581
Richmond	3	0.322581
Sp	3	0.322581
Stanley	3	0.322581
Thompson	3	0.322581
41:z4,z23:-	2	0.215054
Bovismorbificans	2	0.215054
Chester	2	0.215054
Derby	2	0.215054
Enterica	2	0.215054
Gaminara	2	0.215054
Houten	2	0.215054
Lexington	2	0.215054
Llandoff	2	0.215054
Mgulani	2	0.215054
Mountpleasant	2	0.215054
Schwarzengrund	2	0.215054
Stanleyville	2	0.215054
Teko	2	0.215054
50:k:z	1	0.107527
Agama	1	0.107527
Anatum	1	0.107527
Binza	1	0.107527
Bleadon	1	0.107527
Brancaster	1	0.107527
Brandenburg	1	0.107527
Cannstatt	1	0.107527
Corvallis	1	0.107527
Guildford	1	0.107527
Hofit	1	0.107527
I 1,4,[5],12:i:-	1	0.107527
I E1:r:-	1	0.107527
Karamoja	1	0.107527
Kasenyi	1	0.107527
Livingstone	1	0.107527
Meleagridis	1	0.107527
Molade	1	0.107527
Morehead	1	0.107527
Oranienburg	1	0.107527
Ramat-Gan	1	0.107527
Ruiru	1	0.107527
Saphra	1	0.107527
Tamberma	1	0.107527
Tees	1	0.107527
Unnamed	1	0.107527
Urbana	1	0.107527
Welikade	1	0.107527
Westhampton	1	0.107527
Westminster	1	0.107527
Weston	1	0.107527
Total	933	100
